# Isoprenoid quinone profiling using a novel semi-quantitative HPLC-MS/MS method: application to wastewater sludges

**DOI:** 10.64898/2026.04.08.717208

**Authors:** Morgane Roger-Margueritat, Arthur Réveillard, Caroline Plazy, Andrei Octavian Filimon, Ahcène Boumendjel, Volker F. Wendisch, Valérie Cunin, Sophie S. Abby, Audrey Le Gouellec, Fabien Pierrel

## Abstract

Isoprenoid quinones are ubiquitous redox lipids that mediate electron transfer in various cellular processes across all domains of life. These molecules also serve as taxonomic and metabolic markers, facilitating the characterisation of microbial communities. However, their structural diversity and extreme hydrophobicity are challenging for comprehensive detection and quantification in complex biological matrices. In this study, we present a semi-quantitative HPLC-MS/MS method that enables the sensitive analysis of the widest range of quinones reported to date. Using a 16-quinone standard mixture, we optimized separation within a 14-minute HPLC gradient and achieved a sensitivity ranging from 55.2 to 0.3 femtomoles in targeted analyses. When applied to sewage sludges sampled weekly over three weeks, our method detected 57 quinones, revealing distinct quinone profiles at various wastewater treatment stages. This rapid and sensitive workflow enables quinone profiling in complex samples, and holds significant promise for advancing microbial ecology, environmental monitoring, and biotechnological applications.
