## Supplementary material for "Isoprenoid quinone profiling using a novel semi-quantitative HPLC-MS/MS method: application to wastewater sludges": Table S1: PRM inclusion list

### Sheet: TableS2
Mass [m/z]	Formula [M]	Formula type	Species	CS [z]	Polarity	Start [min]	End [min]	(N)CE	(N)CE type	MSX ID	Comment
227.107				1	Positive	0	1.5				DMK1:1
241.123				1	Positive	0	1				MK1:1
295.17				1	Positive	0	1.5				DMK2:2
309.185				1	Positive	0	1.5				MK2:2
319.191				1	Positive	0.29	1				UQ2:2
363.232				1	Positive	0.3	1.3				DMK3:3
377.248				1	Positive	0.9	1.5				MK3:3
387.253				1	Positive	0.5	1.3				UQ3:3
379.264				1	Positive	1.2	2				MK3:2
431.295				1	Positive	0.9	2				DMK4:4
445.311				1	Positive	1.5	2.3				MK4:4
447.326				1	Positive	1.7	2.4				MK4:3
451.357				1	Positive	2.8	3.6				PK
452.355				1	Positive	1.5	2.3				MK4:4 d
455.316				1	Positive	0.6	1.5				UQ4:4
516.384				1	Positive	1.9	2.7				DMK5:5
530.4				1	Positive	2.5	3.2				MK5:5
532.415				1	Positive	3	3.8				MK5:4
540.405				1	Positive	1.3	2				UQ5:5
576.479				1	Positive	3.7	4.5				mPQ6:6
584.447				1	Positive	3.4	4.2				DMK6:6
598.462				1	Positive	3.9	4.7				MK6:6
600.478				1	Positive	4.4	5.2				MK6:5
602.494				1	Positive	4.7	5.6				MK6:4
608.468				1	Positive	2.1	3.1				UQ6:6
608.541				1	Positive	6.8	7.7				MK6:1
610.556				1	Positive	7	7.8				MK6:0
629.443				1	Positive	6.8	7.9				CQ6:1
631.458				1	Positive	7.3	8.1				CQ6:0
644.54				1	Positive	5.2	6				mPQ7:7
652.509				1	Positive	4.9	5.6				DMK7:7
666.525				1	Positive	5.3	6.2				MK7:7
668.541				1	Positive	5.6	6.6				MK7:6
670.556				1	Positive	6.4	7.2				MK7:5
676.53				1	Positive	3.3	4.2				UQ7:7
680.54				1	Positive	6.3	7.2				MMK7:7
712.567				1	Positive	4.1	4.9				RQ8:8
712.603				1	Positive	6.5	7.4				mPQ8:8
720.572				1	Positive	6.2	7				DMK8:8
734.588				1	Positive	6.7	7.6				MK8:8
736.603				1	Positive	7.2	8				MK8:7
738.619				1	Positive	7.8	8.6				MK8:6
740.635				1	Positive	8.2	8.9				MK8:5
742.65				1	Positive	8.6	9.3				MK8:4
744.593				1	Positive	4.8	5.7				UQ8:8
748.603				1	Positive	7.4	8.2				MMK8:8
758.607				1	Positive	5	6				MQ8:7
766.65				1	Positive	7.3	8.1				PQ9:9
780.666				1	Positive	7.9	8.7				mPQ9:9
788.635				1	Positive	7.4	8.2				DMK9:9
802.65				1	Positive	8	8.8				MK9:9
804.666				1	Positive	8.5	9.2				MK9:8
806.682				1	Positive	9	9.8				MK9:7
808.697				1	Positive	9.5	10.2				MK9:6
809.694				1	Positive	8	8.8				MK9:9 d
810.713				1	Positive	9.9	10.7				MK9:5
812.656				1	Positive	6.1	7				UQ9:9
812.728				1	Positive	10.2	11.2				MK9:4
848.728				1	Positive	9	9.9				mPQ10:10
856.697				1	Positive	8.7	9.4				DMK10:10
870.713				1	Positive	9.2	9.9				MK10:10
872.728				1	Positive	9.5	10.3				MK10:9
874.744				1	Positive	9.9	10.8				MK10:8
876.76				1	Positive	10.5	11.2				MK10:7
878.775				1	Positive	10.8	11.7				MK10:6
880.718				1	Positive	7.3	8.2				UQ10:10
880.791				1	Positive	11.2	12.1				MK10:5
889.775				1	Positive	7.3	8.2				UQ10:10 d
894.732				1	Positive	7.4	8.4				MQ10:9
924.76				1	Positive	9.7	10.5				DMK11:11
938.775				1	Positive	10.1	10.9				MK11:11
940.791				1	Positive	10.5	11.3				MK11:10
942.807				1	Positive	11	11.8				MK11:9
948.781				1	Positive	8.5	9.2				UQ11:11
1006.84				1	Positive	11.1	11.8				MK12:12
1008.85				1	Positive	11.5	12.2				MK12:11
1016.84				1	Positive	9.5	10.2				UQ12:12
1074.9				1	Positive	11.9	12.6				MK13:13
1076.92				1	Positive	12.3	13				MK13:12
1086.92				1	Positive	10.3	11.2				UQ13:13
1142.96				1	Positive	12.4	13.3				MK14:14
1144.98				1	Positive	12.8	13.7				MK14:13
1154.98				1	Positive	11.1	12				UQ14:14
1211.03				1	Positive	13.2	14.2				MK15:15
1213.04				1	Positive	13.6	14.6				MK15:14
1221.03				1	Positive	11.8	12.6				UQ15:15
1279.09				1	Positive	13.9	14.9				MK16:16
1289.09				1	Positive	12.45	13.25				UQ16:16
1357.16				1	Positive	13	13.8				UQ17:17
