## Supplementary material for "Isoprenoid quinone profiling using a novel semi-quantitative HPLC-MS/MS method: application to wastewater sludges": Table S2: Correspondence between wet weight and dry weight for sludge samples

### Sheet: Sheet1
	#	m0 Tubes	m1 wet	WW (mg)	m2 dried	DW (mg)	Mean	Standard dev
P	1	1010.4	1036.1	25.7	1011.5	1.1	0.96	0.194936
	2	1009.2	1036.2	27	1010	0.8
	3	1009	1036.6	27.6	1010.1	1.1
	4	1009	1036	27	1010.1	1.1
	5	1011.7	1038.5	26.8	1012.4	0.7
A	6	1012	1036.4	24.4	1012.9	0.9	0.88	0.130384
	7	1007.6	1034.5	26.9	1008.6	1
	8	1014.2	1039.5	25.3	1015	0.8
	9	1016.4	1043.6	27.2	1017.4	1
	10	1009.2	1036.1	26.9	1009.9	0.7
T	11	1013.7	1037.7	24	1014.5	0.8	0.98	0.192354
	12	1011.9	1038.3	26.4	1013.2	1.3
	13	1012.6	1039.4	26.8	1013.6	1
	14	1006.3	1032.5	26.2	1007.2	0.9
	15	1010.2	1031.5	21.3	1011.1	0.9
D	16	1009.4	1031.2	21.8	1011	1.6	1.72	0.192354
	17	1008.4	1036.2	27.8	1010.4	2
	18	1012.6	1039.5	26.9	1014.4	1.8
	19	1008.1	1034.2	26.1	1009.8	1.7
	20	1011	1036.3	25.3	1012.5	1.5
controles	C1	1008.6			1008.3	-0.3	0.0333333
	C2	1009			1009.2	0.2
	C3	1011			1011.2	0.2

### Sheet: Sheet1_2
Sludge types	#	Mix wet weight (mg)	Mean	Standard deviation	Dry weight (mg)	Mean	Standard deviation
P	1	25.7	26.82	0.694262	1.1	0.96	0.194936
	2	27			0.8
	3	27.6			1.1
	4	27			1.1
	5	26.8			0.7
A	6	24.4	26.14	1.22597	0.9	0.88	0.130384
	7	26.9			1
	8	25.3			0.8
	9	27.2			1
	10	26.9			0.7
T	11	24	24.94	2.30825	0.8	0.98	0.192354
	12	26.4			1.3
	13	26.8			1
	14	26.2			0.9
	15	21.3			0.9
D	16	21.8	25.58	2.30803	1.6	1.72	0.192354
	17	27.8			2
	18	26.9			1.8
	19	26.1			1.7
	20	25.3			1.5
Controls	C1				-0.3	0.0333333
	C2				0.2
	C3				0.2
