## Supplementary material for "Isoprenoid quinone profiling using a novel semi-quantitative HPLC-MS/MS method: application to wastewater sludges": Table S3: Estimated trendline coefficient for non-standard quinones

### Sheet: Sheet1
Table S3: Estimated trendline coefficient for quinones not included in the standard mixture. The trendline coefficient of each quinone standard (see Table 1) was plotted against the chain length for either menaquinone or ubiquinone (see Figure S7). The linear regression was computed and the trendline and correlation coefficients was used to obtain the trendline coefficient for quinones not includ…
quinones	trendline coefficient
PQ9:9	3.04288e+07
mPQ10:10	3.71565e+07
mPQ7:7	1.81716e+07
mPQ8:8	2.3701e+07
mPQ9:9	3.04288e+07
RQ8:8	2.3701e+07
MMK7:7	1.0432e+07
MMK8:8	9.92492e+06
MQ8:7	2.3701e+07
MQ10:9	3.71565e+07
MK5:5	6.87036e+06
MK5:4	6.87036e+06
MK6:6	8.6512e+06
MK6:5	8.6512e+06
MK6:4	8.6512e+06
MK7:6	1.0432e+07
MK7:5	1.0432e+07
MK8:8	9.92492e+06
MK8:7	9.92492e+06
MK8:6	9.92492e+06
MK9:8	9.41781e+06
MK9:7	9.41781e+06
MK9:6	9.41781e+06
MK9:5	9.41781e+06
MK10:8	12274908
MK10:7	12274908
MK10:6	12274908
MK11:9	1.55229e+07
MK12:12	1.52226e+07
MK12:11	1.52226e+07
MK13:13	1.52226e+07
MK14:14	1.52226e+07
MK14:13	1.52226e+07
MK15:15	1.52226e+07
DMK6:6	8.6512e+06
DMK7:7	1.0432e+07
DMK8:8	9.92492e+06
DMK9:9	9.41781e+06
UQ3:3	2.8429e+07
UQ5:5	2.35403e+07
UQ7:7	1.81716e+07
UQ9:9	3.04288e+07
UQ11:11	3.71565e+07
UQ12:12	3.71565e+07
