## Supplementary material for "Isoprenoid quinone profiling using a novel semi-quantitative HPLC-MS/MS method: application to wastewater sludges": Table S4: Untargeted detection of the quinone standard mix

### Sheet: Sheet1
Table S4: Untargeted detection of the quinone standard mix. The mix was injected in a range between 0.0002 and 100 pmoles in 3 replicates. After the Mzmine treatment, the different parameters were computed for the most abundant adduct of each standard.
	Compound	Chemical formula	Exact mass	Ionized mass (m/z)	Adduct	Ionization mode	RT (min)	CV (%)	LOD (pmoles)	LOD (pg)	LOQ (pmoles)	ULOQ (pmoles)	Trendline coefficient	R²
	MK4:4	C31H40O2	444.303	445.311	H+	pos	1.85	9.65419	2.05868	914.679	6.86228	20	437172	0.977
	MK4:4 d	C31H40O2	451.347	452.355	H+	pos	1.85	10.2301	1.67015	753.815	5.56715	20	538875	0.982
	MK7:7	C46H64O2	648.491	666.525	NH4+	pos	5.7	4.28676	0.0510329	33.0943	0.17011	50	2351425	0.996
	MK9:9	C56H80O2	784.616	802.65	NH4+	pos	8.4	4.9859	0.445523	349.565	1.48508	20	2.0201e+06	0.996
	MK9:9 d	C56H80O2	791.66	809.694	NH4+	pos	8.4	5.45409	0.186019	147.264	0.620065	20	3.22547e+06	0.993
	MK10:10	C61H88O2	852.678	870.713	NH4+	pos	9.55	5.74107	0.212881	181.519	0.709605	18.4	2.11385e+06	0.997
	MK10:9	C61H90O2	854.694	872.728	NH4+	pos	10	3.7964	0.178593	152.642	0.59531	20	1.6798e+06	0.989
	MK11:11	C66H96O2	920.741	938.775	NH4+	pos	10.55	5.47964	0.118963	109.534	0.396543	5.35	2.01743e+06	0.986
	MK11:10	C66H98O2	922.757	940.791	NH4+	pos	10.95	4.83811	0.170128	156.986	0.567092	20	1.76338e+06	0.995
	PK	C31H46O2	450.35	451.357	H+	pos	3.2	12.4017	3.87094	1743.28	12.9031	10	54250.4	0.959
	UQ2:2	C19H22O4	318.183	319.191	H+	pos	0.6	28.8747	3.00319	955.563	10.0106	20	998939	0.954
	UQ4:4	C29H38O4	454.308	455.316	H+	pos	1.1	8.72015	0.35027	159.131	1.16757	20	1.71296e+06	0.993
	UQ6:6	C39H54O4	590.434	608.468	NH4+	pos	2.6	6.25766	0.188894	111.529	0.629647	50	1.58819e+06	0.996
	UQ8:8	C49H74O4	726.559	744.593	NH4+	pos	5.15	4.51013	0.0861974	62.6274	0.287325	50	2088231	0.995
	UQ10:10	C59H90O4	862.684	880.718	NH4+	pos	7.75	3.4981	0.423495	365.343	1.41165	20	2.12517e+06	0.998
	UQ10:10 d	C59H90O4	871.741	889.775	NH4+	pos	7.65	4.90085	0.400433	349.074	1.33478	20	2996755	0.996
