## Supplementary material for "Isoprenoid quinone profiling using a novel semi-quantitative HPLC-MS/MS method: application to wastewater sludges": Table S5: Quinone detection in untargeted and targeted modes

### Sheet: Quinone_list
				UNTARGETED MS/MS										PRM
#	Quinone name	Formula	Theoretical quinone mass [m/z]	Observed adduct	Experimental RT	Theoretical precursor mass [m/z]	Experimental mass	Δppm Theoretical mass vs experimental – Precursor	Theoretical tropylium ion mass	Tropylium ion experimental mass	Δppm Exact mass vs experimental – Tropylium ion	MS/MS Status	Reference MS2 spectrum	Target mass [m/z]	Target adduct	PRM window start [min]	PRM window end [min]	Confirming fragment (Tropylium ion)	PRM Status	MSI level
1	MK1:1	C16H16O2	240.115	[M+H]+	-	241.123	-	-	187.076	-	-	Predicted	NO	241.123	[M+H]+	0	1	187.075	Observed	2
2	MK2:2	C21H24O2	308.178	[M+H]+	0.75	309.185	309.185	0	187.076	187.075	2.60857	Observed	YES	309.185	[M+H]+	0	1.5	187.075	Observed	2
3	MK3:2	C26H34O2	378.256	[M+H]+	1.24	379.264	379.264	0.263669	187.076	187.075	3.83268	Observed	YES	396.29	[M+H]+	1.2	2	187.075	Observed	2
4	MK3:3	C26H32O2	376.24	[M+H]+	1.2	377.248	377.248	0	187.076	187.075	2.44286	Observed	YES	377.248	[M+H]+	0.9	1.5	187.075	Observed	2
5	MK4:3	C31H42O2	446.318	[M+H]+	2.224	447.326	447.327	0.469456	187.076	187.075	0.732325	Observed	YES	447.326	[M+H]+	1.7	2.4	187.075	Observed	2
6	MK4:4	C31H40O2	444.303	[M+H]+	1.9	445.311	445.311	0	187.076	187.075	2.03661	Standard	YES	445.311	[M+H]+	1.5	2.3	187.075	Standard	1
7	MK4:4 d	C31H33D7O2	451.347	[M+H]+	1.9	452.355	452.355	0	194.119	194.119	0.489391	Standard	YES	452.355	[M+H]+	1.5	2.3	194.119	Standard	1
8	MK5:4	C36H50O2	514.381	[M+NH4]+	3.4	532.415	532.415	0	187.076	187.075	2.44286	Observed	YES	532.415	[M+NH4]+	3	3.8	187.075	Observed	2
9	MK5:5	C36H48O2	512.365	[M+NH4]+	2.85	530.4	530.4	0	187.076	187.075	0.160363	Observed	YES	530.4	[M+NH4]+	2.5	3.2	187.075	Observed	2
10	MK6:0	C41H68O2	592.522	[M+H]+	7.87	593.53	593.528	2.84737	187.076	187.075	1.54483	Observed	YES	610.556	[M+NH4]+	7	7.8	187.075	Observed	2
11	MK6:1	C41H66O2	590.506	[M+H]+	7.26	591.514	591.513	1.52152	187.076	187.075	1.55018	Observed	YES	608.541	[M+NH4]+	6.8	7.7	187.075	Observed	2
12	MK6:4	C41H60O2	584.459	[M+H]+	5.39	585.467	585.467	0	187.076	187.075	3.91286	Observed	YES	602.494	[M+NH4]+	4.7	5.6	187.075	Observed	2
13	MK6:5	C41H58O2	582.444	[M+NH4]+	4.7615	600.478	600.478	0.482949	187.076	187.075	2.68875	Observed	YES	600.478	[M+NH4]+	4.4	5.2	187.075	Observed	2
14	MK6:6	C41H56O2	580.428	[M+NH4]+	4.3	598.462	598.462	0	187.076	187.076	0	Observed	YES	598.462	[M+NH4]+	3.9	4.7	187.075	Observed	2
15	MK7:5	C46H68O2	652.522	[M+NH4]+	6.78317	670.556	670.556	0.283347	187.076	187.075	1.46465	Observed	YES	670.556	[M+NH4]+	6.4	7.2	187.075	Observed	2
16	MK7:6	C46H66O2	650.506	[M+NH4]+	6.1	668.541	668.541	0	187.076	187.075	0.566616	Observed	YES	668.541	[M+NH4]+	5.6	6.6	187.075	Observed	2
17	MK7:7	C46H64O2	648.491	[M+NH4]+	5.75	666.525	666.525	0	187.076	187.075	2.19697	Standard	YES	666.525	[M+NH4]+	5.3	6.2	187.075	Standard	1
18	MK8:4	C51H70O2	724.616	[M+NH4]+	-	742.65	-	-	187.076	-	-	Observed	NO	742.65	[M+NH4]+	8.6	9.3	187.075	Observed	2
19	MK8:5	C51H78O2	722.6	[M+NH4]+	8.72211	740.635	740.634	0.405058	187.076	187.075	1.71054	Observed	YES	740.635	[M+NH4]+	8.2	8.9	187.075	Observed	2
20	MK8:6	C51H76O2	720.585	[M+NH4]+	8.15517	738.619	738.619	0.0270776	187.076	187.075	0.486435	Observed	YES	738.619	[M+NH4]+	7.8	8.6	187.075	Observed	2
21	MK8:7	C51H74O2	718.569	[M+NH4]+	7.6	736.603	736.603	0	187.076	187.075	0.406253	Observed	YES	736.603	[M+NH4]+	7.2	8	187.075	Observed	2
22	MK8:8	C51H72O2	716.553	[M+NH4]+	7.115	734.588	734.587	0.258649	187.076	187.075	2.76894	Observed	YES	734.588	[M+NH4]+	6.7	7.6	187.075	Observed	2
23	MK9:4	C56H90O2	794.694	[M+NH4]+	-	812.728	-	-	187.076	-	-	Predicted	NO	812.728	[M+NH4]+	10.2	11.2	187.075	Observed	2
24	MK9:5	C56H88O2	792.678	[M+NH4]+	10.171	810.713	810.712	0.826433	187.076	187.075	0.0801815	Observed	YES	810.713	[M+NH4]+	9.9	10.7	187.075	Observed	2
25	MK9:6	C56H86O2	790.663	[M+NH4]+	9.74483	808.697	808.697	0.0741934	187.076	187.075	0.652143	Observed	YES	808.697	[M+NH4]+	9.5	10.2	187.075	Observed	2
26	MK9:7	C56H84O2	788.647	[M+NH4]+	9.34167	806.682	806.681	0.0619823	187.076	187.075	0.326072	Observed	YES	806.682	[M+NH4]+	9	9.8	187.075	Observed	2
27	MK9:8	C56H82O2	786.631	[M+NH4]+	8.83017	804.666	804.665	0.894781	187.076	187.075	0.406253	Observed	YES	804.666	[M+NH4]+	8.5	9.2	187.075	Observed	2
28	MK9:9	C56H80O2	784.616	[M+NH4]+	8.4	802.65	802.65	0	187.076	187.075	2.52839	Standard	YES	802.65	[M+NH4]+	8	8.8	187.075	Standard	1
29	MK9:9 d	C56H73D7O2	791.66	[M+NH4]+	8.4	809.694	809.694	0	194.119	194.119	1.19514	Standard	YES	809.694	[M+NH4]+	8	8.8	194.119	Standard	1
30	MK10:5	C61H98O2	862.757	[M+NH4]+	-	880.791	-	-	187.076	-	-	Predicted	NO	880.791	[M+NH4]+	11.2	12.1	187.075	Observed	2
31	MK10:6	C61H96O2	860.741	[M+NH4]+	-	878.775	-	-	187.076	-	-	Predicted	NO	878.775	[M+NH4]+	10.8	11.7	187.075	Observed	2
32	MK10:7	C61H94O2	858.725	[M+NH4]+	10.75	876.76	876.76	0	187.076	187.075	0.486435	Observed	YES	876.76	[M+NH4]+	10.5	11.2	187.075	Observed	2
33	MK10:8	C61H92O2	856.71	[M+NH4]+	10.381	874.744	874.743	1.77195	187.076	187.075	0.732325	Observed	YES	874.744	[M+NH4]+	9.9	10.8	187.075	Observed	2
34	MK10:9	C61H90O2	854.694	[M+NH4]+	9.92583	872.728	872.727	1.20312	187.076	187.075	2.03661	Standard	YES	872.728	[M+NH4]+	9.5	10.3	187.075	Standard	1
35	MK10:10	C61H88O2	852.678	[M+NH4]+	9.55	870.713	870.713	0	187.076	187.075	2.85446	Standard	YES	870.713	[M+NH4]+	9.2	9.9	187.075	Standard	1
36	MK11:9	C66H98O2	924.772	[M+NH4]+	-	942.807	-	-	187.076	-	-	Predicted	NO	942.807	[M+NH4]+	11	11.8	187.075	Observed	2
37	MK11:10	C66H98O2	922.757	[M+NH4]+	10.9183	940.791	940.791	0.478321	187.076	187.075	3.42108	Standard	YES	940.791	[M+NH4]+	10.5	11.3	187.075	Standard	1
38	MK11:11	C66H96O2	920.741	[M+NH4]+	10.5	938.775	938.775	0	187.076	187.075	1.79072	Standard	YES	938.775	[M+NH4]+	10.1	10.9	187.075	Standard	1
39	MK12:11	C71H106O2	990.819	[M+NH4]+	11.85	1008.85	1008.85	0	187.076	187.075	3.58679	Observed	YES	1008.85	[M+NH4]+	11.5	12.2	187.075	Observed	2
40	MK12:12	C71H104O2	988.804	[M+NH4]+	11.4063	1006.84	1006.84	0.218506	187.076	187.075	3.66697	Observed	YES	1006.84	[M+NH4]+	11.1	11.8	187.075	Observed	2
41	MK13:12	C76H114O2	1058.88	[M+NH4]+	12.5478	1076.92	1076.92	0.752148	187.076	187.075	3.91286	Observed	YES	1076.92	[M+NH4]+	12.3	13	187.075	Observed	2
42	MK13:13	C76H112O2	1056.87	[M+NH4]+	12.25	1074.9	1074.9	0	187.076	187.075	0.0801815	Observed	YES	1074.9	[M+NH4]+	11.9	12.6	187.075	Observed	2
43	MK14:13	C81H122O2	1126.94	[M+NH4]+	-	1144.98	-	-	187.076	-	-	Predicted	NO	1144.98	[M+NH4]+	12.8	13.7	187.075	Observed	2
44	MK14:14	C81H120O2	1124.93	[M+NH4]+	12.8972	1142.96	1142.96	0.594945	187.076	187.075	1.8709	Observed	YES	1142.96	[M+NH4]+	12.4	13.3	187.075	Observed	2
45	MK15:14	C86H130O2	1195.01	[M+NH4]+	-	1213.04	-	-	187.076	-	-	Predicted	NO	1213.04	[M+NH4]+	13.6	14.6	187.075	Observed	2
46	MK15:15	C86H128O2	1192.99	[M+NH4]+	-	1211.03	-	-	187.076	-	-	Predicted	NO	1211.03	[M+NH4]+	13.2	14.2	187.075	Observed	2
47	MK16:16	C91H136O2	1261.05	[M+NH4]+	-	1279.09	-	-	187.076	-	-	Predicted	NO	1279.09	[M+NH4]+	13.9	14.9	187.075	Observed	2
48	PK	C31H46O2	450.35	[M+H]+	3.2	451.357	451.357	0	187.076	187.075	4.64518	Standard	YES	451.357	[M+H]+	2.8	3.6	187.075	Standard	1
49	DMK1:1	C15H14O2	226.099	[M+H]+	-	227.107	-	-	173.06	-	-	Predicted	NO	227.107	[M+H]+	0	1.5	173.059	Observed	2
50	DMK2:2	C20H22O2	294.162	[M+H]+	0.75	295.17	295.17	0	173.06	173.06	2.66959	Observed	YES	295.17	[M+H]+	0	1.5	173.059	Observed	2
51	DMK3:3	C25H30O2	362.225	[M+H]+	0.8	363.232	363.232	0	173.06	173.06	3.64035	Observed	YES	363.232	[M+H]+	0.3	1.3	173.059	Observed	2
52	DMK4:4	C30H38O2	430.287	[M+H]+	-	431.295	-	-	173.06	-	-	Predicted	NO	431.295	[M+H]+	0.9	2	173.059	Observed	2
53	DMK5:5	C35H46O2	498.35	[M+NH4]+	-	516.384	-	-	173.06	-	-	Predicted	NO	516.384	[M+NH4]+	1.9	2.7	173.059	Observed	2
54	DMK6:6	C40H54O2	566.412	[M+NH4]+	3.8	584.447	584.447	0	173.06	173.059	5.31607	Observed	YES	584.447	[M+NH4]+	3.4	4.2	173.059	Observed	2
55	DMK7:7	C45H62O2	634.475	[M+NH4]+	5.1785	652.509	652.51	0.536391	173.06	173.059	4.43198	Observed	YES	652.509	[M+NH4]+	4.9	5.6	173.059	Observed	2
56	DMK8:8	C50H70O2	702.538	[M+NH4]+	6.6	720.572	720.572	0	173.06	173.06	2.13798	Observed	YES	720.572	[M+NH4]+	6.2	7	173.059	Observed	2
57	DMK9:9	C55H78O2	770.6	[M+NH4]+	7.93583	788.635	788.636	1.7879	173.06	173.06	2.93539	Observed	YES	788.635	[M+NH4]+	7.4	8.2	173.059	Observed	2
58	DMK10:10	C60H86O2	838.663	[M+NH4]+	9.05	856.697	856.697	0	173.06	173.059	5.13694	Observed	YES	856.697	[M+NH4]+	8.7	9.4	173.059	Observed	2
59	DMK11:11	C65H74O2	906.725	[M+NH4]+	-	924.76	-	-	173.06	-	-	Predicted	NO	924.76	[M+NH4]+	9.7	10.5	173.059	Observed	2
60	MMK7:7	C47H66O2	662.506	[M+H]+	6.51141	663.514	663.513	0.783706	201.091	201.091	4.89827	Observed	YES	680.54	[M+NH4]+	6.3	7.2	201.093	Observed	2
61	MMK8:8	C52H74O2	730.569	[M+NH4]+	7.82238	748.603	748.603	0.574403	201.091	201.09	5.95749	Observed	YES	748.603	[M+NH4]+	7.4	8.2	201.093	Observed	2
62	UQ2:2	C19H26O4	318.183	[M+H]+	0.553167	319.191	319.191	1.19051	197.081	197.081	1.07063	Standard	YES	319.191	[M+H]+	0.29	1	197.081	Standard	1
63	UQ3:3	C14H34O4	386.246	[M+H]+	0.9	387.253	387.253	0	197.081	197.081	2.38481	Observed	YES	387.253	[M+H]+	0.5	1.3	197.081	Observed	2
64	UQ4:4	C29H42O4	454.308	[M+H]+	1.05	455.316	455.316	0	197.081	197.081	1.53237	Standard	YES	455.316	[M+H]+	0.6	1.5	197.081	Standard	1
65	UQ5:5	C34H50O4	522.371	[M+NH4]+	1.65	540.405	540.405	0	197.081	197.08	0.634258	Observed	YES	540.405	[M+NH4]+	1.3	2	197.081	Observed	2
66	UQ6:6	C39H58O4	590.433	[M+NH4]+	2.6	608.468	608.468	0	197.081	197.081	0.400851	Standard	YES	608.468	[M+NH4]+	2.1	3.1	197.081	Standard	1
67	UQ7:7	C44H66O4	658.496	[M+NH4]+	3.84383	676.53	676.53	0.67994	197.081	197.08	0.791554	Observed	YES	676.53	[M+NH4]+	3.3	4.2	197.081	Observed	2
68	UQ8:8	C49H74O4	726.559	[M+NH4]+	5.25	744.593	744.593	0	197.081	197.081	0.400851	Standard	YES	744.593	[M+NH4]+	4.8	5.7	197.081	Standard	1
69	UQ9:9	C54H82O4	794.621	[M+NH4]+	6.50517	812.656	812.655	0.418381	197.081	197.08	1.10107	Observed	YES	812.656	[M+NH4]+	6.1	7	197.081	Observed	2
70	UQ10:10	C59H90O4	862.684	[M+NH4]+	7.75	880.718	880.718	0	197.081	197.08	1.01989	Standard	YES	880.718	[M+NH4]+	7.3	8.2	197.081	Standard	1
71	UQ10:10 d	C59H81D9O4	871.74	[M+NH4]+	7.75	889.775	889.775	0	206.137	206.137	1.46505	Standard	YES	889.775	[M+NH4]+	7.3	8.2	206.137	Standard	1
72	UQ11:11	C64H98O4	930.746	[M+NH4]+	8.85	948.781	948.781	0	197.081	197.08	1.17718	Observed	YES	948.781	[M+NH4]+	8.5	9.2	197.081	Observed	2
73	UQ12:12	C69H106O4	998.809	[M+NH4]+	9.8825	1016.84	1016.84	0.442546	197.081	197.08	1.25329	Observed	YES	1016.84	[M+NH4]+	9.5	10.2	197.081	Observed	2
74	UQ13:13	C74H114O4	1068.89	[M+NH4]+	10.75	1086.92	1086.92	0	197.081	197.08	1.17718	Observed	YES	1086.92	[M+NH4]+	10.3	11.2	197.081	Observed	2
75	UQ14:14	C79H122O4	1136.95	[M+NH4]+	11.55	1154.98	1154.98	0	197.081	197.08	0.558147	Observed	YES	1154.98	[M+NH4]+	11.1	12	197.081	Observed	2
76	UQ15:15	C84H130O4	1203	[M+NH4]+	12.3043	1221.03	1221.03	0.147416	197.081	197.08	0.943776	Observed	YES	1221.03	[M+NH4]+	11.8	12.6	197.081	Observed	2
77	UQ16:16	C89H138O4	1271.06	[M+NH4]+	12.954	1289.09	1289.09	0.387869	197.081	197.08	0.867665	Observed	YES	1289.09	[M+NH4]+	12.45	13.25	197.081	Observed	2
78	UQ17:17	C94H146O4	1339.12	[M+NH4]+	13.4502	1357.16	1357.16	0.17684	197.081	197.08	1.10107	Observed	YES	1357.16	[M+NH4]+	13	13.8	197.081	Observed	2
79	MQ10:9	C60H92O4	876.697	[M+NH4]+	7.9	894.732	894.732	0	197.081	197.08	1.79622	Observed	YES	894.732	[M+NH4]+	7.4	8.4	197.081	Observed	2
80	MQ8:7	C50H7604	740.573	[M+NH4]+	5.5	758.607	758.607	0	197.081	197.081	0.679925	Observed	YES	758.607	[M+NH4]+	5	6	197.081	Observed	2
81	RQ8:8	C48H73NO3	694.532	[M+NH4]+	4.543	712.567	712.566	0.575385	182.081	182.081	0.384444	Observed	YES	712.567	[M+NH4]+	4.1	4.9	182.081	Observed	2
82	PQ9:9	C53H80O2	748.616	[M+NH4]+	7.7	766.65	766.65	0	151.076	151.075	3.65379	Observed	YES	766.65	[M+NH4]+	7.3	8.1	151.075	Observed	2
83	mPQ6:6	C39H58O2	558.445	[M+H]+	4.1777	559.453	559.451	2.34157	165.091	165.091	5.40912	Observed	YES	576.479	[M+NH4]+	3.7	4.5	165.09	Observed	2
84	mPQ7:7	C44H66O2	626.506	[M+NH4]+	5.4585	644.54	644.54	0.0310299	165.091	165.091	2.36233	Observed	YES	644.54	[M+NH4]+	5.2	6	165.09	Observed	2
85	mPQ8:8	C49H74O2	694.569	[M+NH4]+	6.95	712.603	712.603	0	165.091	165.091	2.36233	Observed	YES	712.603	[M+NH4]+	6.5	7.4	165.09	Observed	2
86	mPQ9:9	C54H82O2	762.631	[M+NH4]+	8.3	780.666	780.666	0	165.091	165.091	3.10131	Observed	YES	780.666	[M+NH4]+	7.9	8.7	165.09	Observed	2
87	mPQ10:10	C59H90O2	830.694	[M+NH4]+	9.29467	848.728	848.727	1.23714	165.091	165.091	2.82268	Observed	YES	848.728	[M+NH4]+	9	9.9	165.09	Observed	2
88	CQ6:0	C39H66O2S2	630.45	[M+H]+	7.7	631.458	631.458	0	225.005	225.004	4.95101	Observed	YES	631.458	[M+H]+	7.3	8.1	225.003	Observed	2
89	CQ6:1	C39H64O2S2	628.435	[M+H]+	7.14	629.443	629.443	0	225.005	225.004	4.88434	Observed	YES	629.443	[M+H]+	6.8	7.9	225.003	Observed	2
